# A surrogate workflow for virtual population development: designing an amenable proxy for a hypothesis-test inspired nonlinear goodness-of-fit

**DOI:** 10.1101/2025.04.26.649406

**Authors:** Lu Huang, Yinbo Chen, Satyendra Suryawanshi, Amir Molavi, Eric Sison, Brian J. Schmidt

**Affiliations:** Quantitative Pharmacology, Data, and Analytics, Bristol Myers Squibb, Princeton, NJ, USA; Clinical Pharmacology, Oncology, Bristol Myers Squibb, Princeton, NJ, USA; Quantitative Pharmacology, Data, and Analytics, Bristol Myers Squibb, Cambridge, MA, USA; Research Compute, Bristol Myers Squibb, Princeton, NJ, USA; Madrigal Pharmaceuticals, PA 19428, USA

**Keywords:** quantitative systems pharmacology, virtual population, prevalence weights, convex optimization, immuno-oncology

## Abstract

QSP models are increasingly being applied to drug development. Calibrating virtual populations (VPops) to clinical data helps explore patient variability, study populations of interest, and predict clinical outcomes for new therapies.

In previous work, we have developed the QSP Toolbox (1, 2), a library of tools and workflows for developing VPops. The aim is to create a VPop that fits clinical data from a variety of sources and with a variety of datatypes, allowing for differences in the quality of the data.

However, our VPop workflow has been hampered by the need to perform repeated optimization of “prevalence weights”. In this article, we explain how we sped up our VPop development workflow by using convex quadratic objective function as a sort of proxy for our highly nonlinear goodness-of-fit function.

We illustrate with two case studies the efficacy of our “surrogate” workflow for generating VPops with good *p*-fits. We find that the surrogate workflow can calibrate VPops much faster than the original workflow because it saves so much time on the prevalence-weighting optimizations.

**Graphic abstract:** 
