## Supplementary File 3 for "A surrogate workflow for virtual population development: designing an amenable proxy for a hypothesis-test inspired nonlinear goodness-of-fit": fluorescence_quench_internalization_data_n87_ab1.txt

time_min	time_hr	time_day	USUBJID	internalized_pct	internalized_fr
0	0	0	n87_140530_1	-1.1777	-0.0118
5	0.083333333	0.003472222	n87_140530_1	5.5553	0.0556
15	0.25	0.010416667	n87_140530_1	3.9869	0.0399
30	0.5	0.020833333	n87_140530_1	2.2115	0.0221
60	1	0.041666667	n87_140530_1	8.261	0.0826
180	3	0.125	n87_140530_1	14.7973	0.148
360	10	0.25	n87_140530_1	17.5534	0.1755
960	16	0.666666667	n87_140530_1	35.4818	0.3548
0	0	0	n87_140530_2	3.5562	0.0356
5	0.083333333	0.003472222	n87_140530_2	1.622	0.0162
15	0.25	0.010416667	n87_140530_2	-0.1189	-0.0012
30	0.5	0.020833333	n87_140530_2	1.7725	0.0177
60	1	0.041666667	n87_140530_2	-2.565	-0.0256
180	3	0.125	n87_140530_2	12.6384	0.1264
360	10	0.25	n87_140530_2	12.4294	0.1243
960	16	0.666666667	n87_140530_2	13.5016	0.135
0	0	0	n87_140530_3	-2.4715	-0.0247
5	0.083333333	0.003472222	n87_140530_3	6.5642	0.0656
15	0.25	0.010416667	n87_140530_3	1.3601	0.0136
30	0.5	0.020833333	n87_140530_3	3.0604	0.0306
60	1	0.041666667	n87_140530_3	8.0236	0.0802
180	3	0.125	n87_140530_3	7.1955	0.072
360	10	0.25	n87_140530_3	22.5344	0.2253
960	16	0.666666667	n87_140530_3	11.438	0.1144
