## Supplementary File 3 for "A surrogate workflow for virtual population development: designing an amenable proxy for a hypothesis-test inspired nonlinear goodness-of-fit": xenograft_data_1200115_n87_buffer_only.txt

USUBJID	USUBJID_NUM	FIRST_DOSE_DATE	TREATMENT_GROUP_NUMBER	SEX	TREATMENT_GROUP_DESCRIPTION	STUDY_ID	TIME_DAY	TIME_PLUS_2_DAY	TIME_PLUS_12_DAY	TUMOR_VOLUME_L	TUMOR_MASS_G	DOSE_UMOLEPKG
1200115_319978	1.20012E+12	7/3/2013	1	male	Formulation Buffer	1200115	-2	0	10	0.000100489	0.10551345	0
1200115_319978	1.20012E+12	7/3/2013	1	male	Formulation Buffer	1200115	2	4	14	0.000101556	0.1066338	0
1200115_319978	1.20012E+12	7/3/2013	1	male	Formulation Buffer	1200115	6	8	18	0.000158307	0.16622235	0
1200115_319978	1.20012E+12	7/3/2013	1	male	Formulation Buffer	1200115	9	11	21	0.000189821	0.19931205	0
1200115_319978	1.20012E+12	7/3/2013	1	male	Formulation Buffer	1200115	12	14	24	0.000234187	0.24589635	0
1200115_319978	1.20012E+12	7/3/2013	1	male	Formulation Buffer	1200115	15	17	27	0.00022888	0.240324	0
1200115_319978	1.20012E+12	7/3/2013	1	male	Formulation Buffer	1200115	21	23	33	0.000447936	0.4703328	0
1200115_319978	1.20012E+12	7/3/2013	1	male	Formulation Buffer	1200115	23	25	35	0.000553313	0.58097865	0
1200115_319978	1.20012E+12	7/3/2013	1	male	Formulation Buffer	1200115	27	29	39	0.000566617	0.59494785	0
1200115_319978	1.20012E+12	7/3/2013	1	male	Formulation Buffer	1200115	30	32	42	0.000681408	0.7154784	0
1200115_319978	1.20012E+12	7/3/2013	1	male	Formulation Buffer	1200115	34	36	46	0.0007204	0.75642	0
1200115_319978	1.20012E+12	7/3/2013	1	male	Formulation Buffer	1200115	37	39	49	0.000893967	0.93866535	0
1200115_319978	1.20012E+12	7/3/2013	1	male	Formulation Buffer	1200115	41	43	53	0.000856746	0.8995833	0
1200115_319978	1.20012E+12	7/3/2013	1	male	Formulation Buffer	1200115	44	46	56	0.000877874	0.9217677	0
1200115_319978	1.20012E+12	7/3/2013	1	male	Formulation Buffer	1200115	48	50	60	0.001071782	1.1253711	0
1200115_319978	1.20012E+12	7/3/2013	1	male	Formulation Buffer	1200115	51	53	63	0.001060936	1.1139828	0
1200115_319987	1.20012E+12	7/3/2013	1	male	Formulation Buffer	1200115	-2	0	10	7.27E-05	0.076335	0
1200115_319987	1.20012E+12	7/3/2013	1	male	Formulation Buffer	1200115	2	4	14	7.01E-05	0.073605	0
1200115_319987	1.20012E+12	7/3/2013	1	male	Formulation Buffer	1200115	6	8	18	0.000200579	0.21060795	0
1200115_319987	1.20012E+12	7/3/2013	1	male	Formulation Buffer	1200115	9	11	21	0.00018999	0.1994895	0
1200115_319987	1.20012E+12	7/3/2013	1	male	Formulation Buffer	1200115	12	14	24	0.000275184	0.2889432	0
1200115_319987	1.20012E+12	7/3/2013	1	male	Formulation Buffer	1200115	15	17	27	0.000260499	0.27352395	0
1200115_319987	1.20012E+12	7/3/2013	1	male	Formulation Buffer	1200115	21	23	33	0.000436401	0.45822105	0
1200115_319987	1.20012E+12	7/3/2013	1	male	Formulation Buffer	1200115	23	25	35	0.000444051	0.46625355	0
1200115_319987	1.20012E+12	7/3/2013	1	male	Formulation Buffer	1200115	27	29	39	0.00055125	0.5788125	0
1200115_319987	1.20012E+12	7/3/2013	1	male	Formulation Buffer	1200115	30	32	42	0.00053215	0.5587575	0
1200115_319987	1.20012E+12	7/3/2013	1	male	Formulation Buffer	1200115	34	36	46	0.000518837	0.54477885	0
1200115_319987	1.20012E+12	7/3/2013	1	male	Formulation Buffer	1200115	37	39	49	0.000602484	0.6326082	0
1200115_319987	1.20012E+12	7/3/2013	1	male	Formulation Buffer	1200115	41	43	53	0.000610122	0.6406281	0
1200115_319987	1.20012E+12	7/3/2013	1	male	Formulation Buffer	1200115	44	46	56	0.000724655	0.76088775	0
1200115_319987	1.20012E+12	7/3/2013	1	male	Formulation Buffer	1200115	48	50	60	0.000763766	0.8019543	0
1200115_319987	1.20012E+12	7/3/2013	1	male	Formulation Buffer	1200115	51	53	63	0.000837859	0.87975195	0
1200115_319988	1.20012E+12	7/3/2013	1	male	Formulation Buffer	1200115	-2	0	10	9.27E-05	0.097335	0
1200115_319988	1.20012E+12	7/3/2013	1	male	Formulation Buffer	1200115	2	4	14	0.000114114	0.1198197	0
1200115_319988	1.20012E+12	7/3/2013	1	male	Formulation Buffer	1200115	6	8	18	0.000181871	0.19096455	0
1200115_319988	1.20012E+12	7/3/2013	1	male	Formulation Buffer	1200115	9	11	21	0.000246544	0.2588712	0
1200115_319988	1.20012E+12	7/3/2013	1	male	Formulation Buffer	1200115	12	14	24	0.000297656	0.3125388	0
1200115_319988	1.20012E+12	7/3/2013	1	male	Formulation Buffer	1200115	15	17	27	0.000355898	0.3736929	0
1200115_319988	1.20012E+12	7/3/2013	1	male	Formulation Buffer	1200115	21	23	33	0.000476767	0.50060535	0
1200115_319988	1.20012E+12	7/3/2013	1	male	Formulation Buffer	1200115	23	25	35	0.00044641	0.4687305	0
1200115_319988	1.20012E+12	7/3/2013	1	male	Formulation Buffer	1200115	27	29	39	0.000633651	0.66533355	0
1200115_319988	1.20012E+12	7/3/2013	1	male	Formulation Buffer	1200115	30	32	42	0.000612256	0.6428688	0
1200115_319988	1.20012E+12	7/3/2013	1	male	Formulation Buffer	1200115	34	36	46	0.000721635	0.75771675	0
1200115_319988	1.20012E+12	7/3/2013	1	male	Formulation Buffer	1200115	37	39	49	0.000775632	0.8144136	0
1200115_319988	1.20012E+12	7/3/2013	1	male	Formulation Buffer	1200115	41	43	53	0.000929128	0.9755844	0
1200115_319988	1.20012E+12	7/3/2013	1	male	Formulation Buffer	1200115	44	46	56	0.00106205	1.1151525	0
1200115_319988	1.20012E+12	7/3/2013	1	male	Formulation Buffer	1200115	48	50	60	0.000952998	1.0006479	0
1200115_319988	1.20012E+12	7/3/2013	1	male	Formulation Buffer	1200115	51	53	63	0.001085392	1.1396616	0
1200115_320011	1.20012E+12	7/3/2013	1	male	Formulation Buffer	1200115	-2	0	10	0.000100548	0.1055754	0
1200115_320011	1.20012E+12	7/3/2013	1	male	Formulation Buffer	1200115	2	4	14	0.000108701	0.11413605	0
1200115_320011	1.20012E+12	7/3/2013	1	male	Formulation Buffer	1200115	6	8	18	0.000172351	0.18096855	0
1200115_320011	1.20012E+12	7/3/2013	1	male	Formulation Buffer	1200115	9	11	21	0.000238249	0.25016145	0
1200115_320011	1.20012E+12	7/3/2013	1	male	Formulation Buffer	1200115	12	14	24	0.000260582	0.2736111	0
1200115_320011	1.20012E+12	7/3/2013	1	male	Formulation Buffer	1200115	15	17	27	0.000226874	0.2382177	0
1200115_320011	1.20012E+12	7/3/2013	1	male	Formulation Buffer	1200115	21	23	33	0.000355651	0.37343355	0
1200115_320011	1.20012E+12	7/3/2013	1	male	Formulation Buffer	1200115	23	25	35	0.000334185	0.35089425	0
1200115_320011	1.20012E+12	7/3/2013	1	male	Formulation Buffer	1200115	27	29	39	0.000374887	0.39363135	0
1200115_320011	1.20012E+12	7/3/2013	1	male	Formulation Buffer	1200115	30	32	42	0.000443741	0.46592805	0
1200115_320011	1.20012E+12	7/3/2013	1	male	Formulation Buffer	1200115	34	36	46	0.000542768	0.5699064	0
1200115_320011	1.20012E+12	7/3/2013	1	male	Formulation Buffer	1200115	37	39	49	0.000595408	0.6251784	0
1200115_320011	1.20012E+12	7/3/2013	1	male	Formulation Buffer	1200115	41	43	53	0.000718829	0.75477045	0
1200115_320011	1.20012E+12	7/3/2013	1	male	Formulation Buffer	1200115	44	46	56	0.000804186	0.8443953	0
1200115_320011	1.20012E+12	7/3/2013	1	male	Formulation Buffer	1200115	48	50	60	0.000913087	0.95874135	0
1200115_320011	1.20012E+12	7/3/2013	1	male	Formulation Buffer	1200115	51	53	63	0.000943213	0.99037365	0
1200115_320012	1.20012E+12	7/3/2013	1	male	Formulation Buffer	1200115	-2	0	10	0.000107128	0.1124844	0
1200115_320012	1.20012E+12	7/3/2013	1	male	Formulation Buffer	1200115	2	4	14	0.000164697	0.17293185	0
1200115_320012	1.20012E+12	7/3/2013	1	male	Formulation Buffer	1200115	6	8	18	0.000290152	0.3046596	0
1200115_320012	1.20012E+12	7/3/2013	1	male	Formulation Buffer	1200115	9	11	21	0.00029982	0.314811	0
1200115_320012	1.20012E+12	7/3/2013	1	male	Formulation Buffer	1200115	12	14	24	0.000478764	0.5027022	0
1200115_320012	1.20012E+12	7/3/2013	1	male	Formulation Buffer	1200115	15	17	27	0.00054734	0.574707	0
1200115_320012	1.20012E+12	7/3/2013	1	male	Formulation Buffer	1200115	21	23	33	0.0009139	0.959595	0
1200115_320012	1.20012E+12	7/3/2013	1	male	Formulation Buffer	1200115	23	25	35	0.00089908	0.944034	0
1200115_320012	1.20012E+12	7/3/2013	1	male	Formulation Buffer	1200115	27	29	39	0.000940025	0.98702625	0
1200115_320012	1.20012E+12	7/3/2013	1	male	Formulation Buffer	1200115	30	32	42	0.001035767	1.08755535	0
1200115_320012	1.20012E+12	7/3/2013	1	male	Formulation Buffer	1200115	34	36	46	0.001140399	1.19741895	0
1200115_320012	1.20012E+12	7/3/2013	1	male	Formulation Buffer	1200115	37	39	49	0.001182636	1.2417678	0
1200115_320012	1.20012E+12	7/3/2013	1	male	Formulation Buffer	1200115	41	43	53	0.00140541	1.4756805	0
1200115_320012	1.20012E+12	7/3/2013	1	male	Formulation Buffer	1200115	44	46	56	0.001513512	1.5891876	0
1200115_320012	1.20012E+12	7/3/2013	1	male	Formulation Buffer	1200115	48	50	60	0.001525472	1.6017456	0
1200115_320012	1.20012E+12	7/3/2013	1	male	Formulation Buffer	1200115	51	53	63	0.001757109	1.84496445	0
1200115_320020	1.20012E+12	7/3/2013	1	male	Formulation Buffer	1200115	-2	0	10	8.89E-05	0.093345	0
1200115_320020	1.20012E+12	7/3/2013	1	male	Formulation Buffer	1200115	2	4	14	0.000125268	0.1315314	0
1200115_320020	1.20012E+12	7/3/2013	1	male	Formulation Buffer	1200115	6	8	18	0.000169176	0.1776348	0
1200115_320020	1.20012E+12	7/3/2013	1	male	Formulation Buffer	1200115	9	11	21	0.00020592	0.216216	0
1200115_320020	1.20012E+12	7/3/2013	1	male	Formulation Buffer	1200115	12	14	24	0.00022932	0.240786	0
1200115_320020	1.20012E+12	7/3/2013	1	male	Formulation Buffer	1200115	15	17	27	0.000248768	0.2612064	0
1200115_320020	1.20012E+12	7/3/2013	1	male	Formulation Buffer	1200115	21	23	33	0.00033072	0.347256	0
1200115_320020	1.20012E+12	7/3/2013	1	male	Formulation Buffer	1200115	23	25	35	0.000403613	0.42379365	0
1200115_320020	1.20012E+12	7/3/2013	1	male	Formulation Buffer	1200115	27	29	39	0.00048229	0.5064045	0
1200115_320020	1.20012E+12	7/3/2013	1	male	Formulation Buffer	1200115	30	32	42	0.00045045	0.4729725	0
1200115_320020	1.20012E+12	7/3/2013	1	male	Formulation Buffer	1200115	34	36	46	0.00057889	0.6078345	0
1200115_320020	1.20012E+12	7/3/2013	1	male	Formulation Buffer	1200115	37	39	49	0.000633235	0.66489675	0
1200115_320020	1.20012E+12	7/3/2013	1	male	Formulation Buffer	1200115	41	43	53	0.000624184	0.6553932	0
1200115_320020	1.20012E+12	7/3/2013	1	male	Formulation Buffer	1200115	44	46	56	0.000708198	0.7436079	0
1200115_320020	1.20012E+12	7/3/2013	1	male	Formulation Buffer	1200115	48	50	60	0.000749418	0.7868889	0
1200115_320020	1.20012E+12	7/3/2013	1	male	Formulation Buffer	1200115	51	53	63	0.00081769	0.8585745	0
1200115_320061	1.20012E+12	7/3/2013	1	male	Formulation Buffer	1200115	-2	0	10	9.36E-05	0.09828	0
1200115_320061	1.20012E+12	7/3/2013	1	male	Formulation Buffer	1200115	2	4	14	0.000118144	0.1240512	0
1200115_320061	1.20012E+12	7/3/2013	1	male	Formulation Buffer	1200115	6	8	18	0.000162512	0.1706376	0
1200115_320061	1.20012E+12	7/3/2013	1	male	Formulation Buffer	1200115	9	11	21	0.000261531	0.27460755	0
1200115_320061	1.20012E+12	7/3/2013	1	male	Formulation Buffer	1200115	12	14	24	0.000312312	0.3279276	0
1200115_320061	1.20012E+12	7/3/2013	1	male	Formulation Buffer	1200115	15	17	27	0.000299574	0.3145527	0
1200115_320061	1.20012E+12	7/3/2013	1	male	Formulation Buffer	1200115	21	23	33	0.000445726	0.4680123	0
1200115_320061	1.20012E+12	7/3/2013	1	male	Formulation Buffer	1200115	23	25	35	0.000501971	0.52706955	0
1200115_320061	1.20012E+12	7/3/2013	1	male	Formulation Buffer	1200115	27	29	39	0.00055055	0.5780775	0
1200115_320061	1.20012E+12	7/3/2013	1	male	Formulation Buffer	1200115	30	32	42	0.000683143	0.71730015	0
1200115_320061	1.20012E+12	7/3/2013	1	male	Formulation Buffer	1200115	34	36	46	0.000775162	0.8139201	0
1200115_320061	1.20012E+12	7/3/2013	1	male	Formulation Buffer	1200115	37	39	49	0.00084916	0.891618	0
1200115_320061	1.20012E+12	7/3/2013	1	male	Formulation Buffer	1200115	41	43	53	0.000960236	1.0082478	0
1200115_320061	1.20012E+12	7/3/2013	1	male	Formulation Buffer	1200115	44	46	56	0.001007042	1.0573941	0
1200115_320061	1.20012E+12	7/3/2013	1	male	Formulation Buffer	1200115	48	50	60	0.001093941	1.14863805	0
1200115_320061	1.20012E+12	7/3/2013	1	male	Formulation Buffer	1200115	51	53	63	0.001123	1.17915	0
1200115_320083	1.20012E+12	7/3/2013	1	male	Formulation Buffer	1200115	-2	0	10	0.000141299	0.14836395	0
1200115_320083	1.20012E+12	7/3/2013	1	male	Formulation Buffer	1200115	2	4	14	0.000177778	0.1866669	0
1200115_320083	1.20012E+12	7/3/2013	1	male	Formulation Buffer	1200115	6	8	18	0.000239714	0.2516997	0
1200115_320083	1.20012E+12	7/3/2013	1	male	Formulation Buffer	1200115	9	11	21	0.000324661	0.34089405	0
1200115_320083	1.20012E+12	7/3/2013	1	male	Formulation Buffer	1200115	12	14	24	0.000415215	0.43597575	0
1200115_320083	1.20012E+12	7/3/2013	1	male	Formulation Buffer	1200115	15	17	27	0.00043787	0.4597635	0
1200115_320083	1.20012E+12	7/3/2013	1	male	Formulation Buffer	1200115	21	23	33	0.000492383	0.51700215	0
1200115_320083	1.20012E+12	7/3/2013	1	male	Formulation Buffer	1200115	23	25	35	0.000539448	0.5664204	0
1200115_320083	1.20012E+12	7/3/2013	1	male	Formulation Buffer	1200115	27	29	39	0.000725925	0.76222125	0
1200115_320083	1.20012E+12	7/3/2013	1	male	Formulation Buffer	1200115	30	32	42	0.000826207	0.86751735	0
1200115_320083	1.20012E+12	7/3/2013	1	male	Formulation Buffer	1200115	34	36	46	0.000832432	0.8740536	0
1200115_320083	1.20012E+12	7/3/2013	1	male	Formulation Buffer	1200115	37	39	49	0.000922172	0.9682806	0
1200115_320083	1.20012E+12	7/3/2013	1	male	Formulation Buffer	1200115	41	43	53	0.001013904	1.0645992	0
1200115_320083	1.20012E+12	7/3/2013	1	male	Formulation Buffer	1200115	44	46	56	0.001162045	1.22014725	0
1200115_320083	1.20012E+12	7/3/2013	1	male	Formulation Buffer	1200115	48	50	60	0.001219962	1.2809601	0
1200115_320083	1.20012E+12	7/3/2013	1	male	Formulation Buffer	1200115	51	53	63	0.001387996	1.4573958	0
