## Supplementary File 3 for "A surrogate workflow for virtual population development: designing an amenable proxy for a hypothesis-test inspired nonlinear goodness-of-fit": xenograft_data_1200147_n87_ab1_only.txt

EXPERIMENT_GROUP_ID	TREATMENT_GROUP_NUMBER	USUBJID	TUMOR_VOLUME_L	TREATMENT_GROUP_DESCRIPTION	STUDY_ID	TIME_DAY	TIME_PLUS_ONE_DAY	TIME_PLUS_11_DAY	MEASURED_TUMOR_MASS_G	SIMPLE_ANIMAL_ID	SOLAG_NGPML	SOLAG_NANOMOLEPL	SOLAG_DIMERAVIDITY_NANOMOLEPL	ASSUMED_WEIGHT_FOR_SIMBIOLOGY	EQUIVALENT_PAYLOAD_DOSE_UMOLEPKG	AVERAGE_ADC_DAR	TOTAL_ANTIBODY_DOSE_.OMOLE	GAMMA_DIST_K_1	GAMMA_DIST_THETA_1	GAMMA_DIST_K_2	GAMMA_DIST_THETA_2	APPARENT_DAR	DOSE_INFUSION_RATE_.OMOLE_PER_DAY	DOSE_ADC_DAR0_.OMOLE	DOSE_ADC_DAR1_.OMOLE	DOSE_ADC_DAR2_.OMOLE	DOSE_ADC_DAR3_.OMOLE	DOSE_ADC_DAR4_.OMOLE	DOSE_ADC_DAR5_.OMOLE	DOSE_ADC_DAR6_.OMOLE	DOSE_ADC_DAR7_.OMOLE	DOSE_ADC_DAR8_.OMOLE
3	2	338073	9.39E-05	6A4_3MGPKG	1200147	-1	0	10	.	7	7.87	0.19675	0.098375	0.0203	.	.	.	.	.	.	.	.	.	.	.	.	.	.	.	.	.	.
3	2	338073	.	6A4_3MGPKG	1200147	0	1	11	.	7	.	.	.	0.0203	0	0	0.406	.	.	.	.	0	3.6	0.406	.	.	.	.	.	.	.	.
3	2	338073	.	6A4_3MGPKG	1200147	0.208333333	1.208333333	11.20833333	0.1	7	16.67	0.41675	0.208375	0.0203	.	.	.	.	.	.	.	.	.	.	.	.	.	.	.	.	.	.
3	2	338105	0.00013498	6A4_3MGPKG	1200147	-1	0	10	.	8	8.34	0.2085	0.10425	0.0203	.	.	.	.	.	.	.	.	.	.	.	.	.	.	.	.	.	.
3	2	338105	.	6A4_3MGPKG	1200147	0	1	11	.	8	.	.	.	0.0203	0	0	0.406	.	.	.	.	0	3.6	0.406	.	.	.	.	.	.	.	.
3	2	338105	.	6A4_3MGPKG	1200147	0.208333333	1.208333333	11.20833333	0.064	8	16.42	0.4105	0.20525	0.0203	.	.	.	.	.	.	.	.	.	.	.	.	.	.	.	.	.	.
3	2	338124	0.00022825	6A4_3MGPKG	1200147	-1	0	10	.	9	17.65	0.44125	0.220625	0.0203	.	.	.	.	.	.	.	.	.	.	.	.	.	.	.	.	.	.
3	2	338124	.	6A4_3MGPKG	1200147	0	1	11	.	9	.	.	.	0.0203	0	0	0.406	.	.	.	.	0	3.6	0.406	.	.	.	.	.	.	.	.
3	2	338124	.	6A4_3MGPKG	1200147	0.208333333	1.208333333	11.20833333	0.145	9	36.33	0.90825	0.454125	0.0203	.	.	.	.	.	.	.	.	.	.	.	.	.	.	.	.	.	.
4	2	338077	9.39E-05	6A4_3MGPKG	1200147	-1	0	10	.	10	3.77	0.09425	0.047125	0.0203	.	.	.	.	.	.	.	.	.	.	.	.	.	.	.	.	.	.
4	2	338077	.	6A4_3MGPKG	1200147	0	1	11	.	10	.	.	.	0.0203	0	0	0.406	.	.	.	.	0	3.6	0.406	.	.	.	.	.	.	.	.
4	2	338077	.	6A4_3MGPKG	1200147	1	2	12	0.039	10	19.62	0.4905	0.24525	0.0203	.	.	.	.	.	.	.	.	.	.	.	.	.	.	.	.	.	.
4	2	338082	0.00021801	6A4_3MGPKG	1200147	-1	0	10	.	11	39.12	0.978	0.489	0.0203	.	.	.	.	.	.	.	.	.	.	.	.	.	.	.	.	.	.
4	2	338082	.	6A4_3MGPKG	1200147	0	1	11	.	11	.	.	.	0.0203	0	0	0.406	.	.	.	.	0	3.6	0.406	.	.	.	.	.	.	.	.
4	2	338082	.	6A4_3MGPKG	1200147	1	2	12	0.141	11	243.07	6.07675	3.038375	0.0203	.	.	.	.	.	.	.	.	.	.	.	.	.	.	.	.	.	.
4	2	338121	0.00014333	6A4_3MGPKG	1200147	-1	0	10	.	12	4.03	0.10075	0.050375	0.0203	.	.	.	.	.	.	.	.	.	.	.	.	.	.	.	.	.	.
4	2	338121	.	6A4_3MGPKG	1200147	0	1	11	.	12	.	.	.	0.0203	0	0	0.406	.	.	.	.	0	3.6	0.406	.	.	.	.	.	.	.	.
4	2	338121	.	6A4_3MGPKG	1200147	1	2	12	0.052	12	25.24	0.631	0.3155	0.0203	.	.	.	.	.	.	.	.	.	.	.	.	.	.	.	.	.	.
11	2	338084	0.00011553	6A4_3MGPKG	1200147	-1	0	10	.	31	7.49	0.18725	0.093625	0.0203	.	.	.	.	.	.	.	.	.	.	.	.	.	.	.	.	.	.
11	2	338084	.	6A4_3MGPKG	1200147	0	1	11	.	31	.	.	.	0.0203	0	0	0.406	.	.	.	.	0	3.6	0.406	.	.	.	.	.	.	.	.
11	2	338084	0.00014286	6A4_3MGPKG	1200147	5	6	16	.	31	.	.	.	0.0203	.	.	.	.	.	.	.	.	.	.	.	.	.	.	.	.	.	.
11	2	338084	.	6A4_3MGPKG	1200147	5	6	16	0.072	31	129.95	3.24875	1.624375	0.0203	.	.	.	.	.	.	.	.	.	.	.	.	.	.	.	.	.	.
11	2	338094	0.00018945	6A4_3MGPKG	1200147	-1	0	10	.	32	11.68	0.292	0.146	0.0203	.	.	.	.	.	.	.	.	.	.	.	.	.	.	.	.	.	.
11	2	338094	.	6A4_3MGPKG	1200147	0	1	11	.	32	.	.	.	0.0203	0	0	0.406	.	.	.	.	0	3.6	0.406	.	.	.	.	.	.	.	.
11	2	338094	0.00016761	6A4_3MGPKG	1200147	5	6	16	.	32	.	.	.	0.0203	.	.	.	.	.	.	.	.	.	.	.	.	.	.	.	.	.	.
11	2	338094	.	6A4_3MGPKG	1200147	5	6	16	0.097	32	219.2	5.48	2.74	0.0203	.	.	.	.	.	.	.	.	.	.	.	.	.	.	.	.	.	.
11	2	338104	0.00014498	6A4_3MGPKG	1200147	-1	0	10	.	33	8.05	0.20125	0.100625	0.0203	.	.	.	.	.	.	.	.	.	.	.	.	.	.	.	.	.	.
11	2	338104	.	6A4_3MGPKG	1200147	0	1	11	.	33	.	.	.	0.0203	0	0	0.406	.	.	.	.	0	3.6	0.406	.	.	.	.	.	.	.	.
11	2	338104	0.00013478	6A4_3MGPKG	1200147	5	6	16	.	33	.	.	.	0.0203	.	.	.	.	.	.	.	.	.	.	.	.	.	.	.	.	.	.
11	2	338104	.	6A4_3MGPKG	1200147	5	6	16	0.105	33	150.22	3.7555	1.87775	0.0203	.	.	.	.	.	.	.	.	.	.	.	.	.	.	.	.	.	.
12	2	338100	0.00011584	6A4_3MGPKG	1200147	-1	0	10	.	34	9.66	0.2415	0.12075	0.0203	.	.	.	.	.	.	.	.	.	.	.	.	.	.	.	.	.	.
12	2	338100	.	6A4_3MGPKG	1200147	0	1	11	.	34	.	.	.	0.0203	0	0	0.406	.	.	.	.	0	3.6	0.406	.	.	.	.	.	.	.	.
12	2	338100	.	6A4_3MGPKG	1200147	2	3	13	0.086	34	91.48	2.287	1.1435	0.0203	.	.	.	.	.	.	.	.	.	.	.	.	.	.	.	.	.	.
12	2	338107	0.0001846	6A4_3MGPKG	1200147	-1	0	10	.	35	9.93	0.24825	0.124125	0.0203	.	.	.	.	.	.	.	.	.	.	.	.	.	.	.	.	.	.
12	2	338107	.	6A4_3MGPKG	1200147	0	1	11	.	35	.	.	.	0.0203	0	0	0.406	.	.	.	.	0	3.6	0.406	.	.	.	.	.	.	.	.
12	2	338107	.	6A4_3MGPKG	1200147	2	3	13	0.119	35	82.46	2.0615	1.03075	0.0203	.	.	.	.	.	.	.	.	.	.	.	.	.	.	.	.	.	.
12	2	338113	0.00015323	6A4_3MGPKG	1200147	-1	0	10	.	36	9.85	0.24625	0.123125	0.0203	.	.	.	.	.	.	.	.	.	.	.	.	.	.	.	.	.	.
12	2	338113	.	6A4_3MGPKG	1200147	0	1	11	.	36	.	.	.	0.0203	0	0	0.406	.	.	.	.	0	3.6	0.406	.	.	.	.	.	.	.	.
12	2	338113	.	6A4_3MGPKG	1200147	2	3	13	0.088	36	106.29	2.65725	1.328625	0.0203	.	.	.	.	.	.	.	.	.	.	.	.	.	.	.	.	.	.
19	2	338111	0.00012871	6A4_3MGPKG	1200147	-1	0	10	.	55	10.63	0.26575	0.132875	0.0203	.	.	.	.	.	.	.	.	.	.	.	.	.	.	.	.	.	.
19	2	338111	.	6A4_3MGPKG	1200147	0	1	11	.	55	.	.	.	0.0203	0	0	0.406	.	.	.	.	0	3.6	0.406	.	.	.	.	.	.	.	.
19	2	338111	0.00015427	6A4_3MGPKG	1200147	9	10	20	.	55	.	.	.	0.0203	.	.	.	.	.	.	.	.	.	.	.	.	.	.	.	.	.	.
19	2	338111	0.00028934	6A4_3MGPKG	1200147	21	22	32	0.276	55	837.99	20.94975	10.474875	0.0203	.	.	.	.	.	.	.	.	.	.	.	.	.	.	.	.	.	.
19	2	338117	0.00015898	6A4_3MGPKG	1200147	-1	0	10	.	56	12.12	0.303	0.1515	0.0203	.	.	.	.	.	.	.	.	.	.	.	.	.	.	.	.	.	.
19	2	338117	.	6A4_3MGPKG	1200147	0	1	11	.	56	.	.	.	0.0203	0	0	0.406	.	.	.	.	0	3.6	0.406	.	.	.	.	.	.	.	.
19	2	338117	0.00020108	6A4_3MGPKG	1200147	9	10	20	.	56	.	.	.	0.0203	.	.	.	.	.	.	.	.	.	.	.	.	.	.	.	.	.	.
19	2	338117	0.00043528	6A4_3MGPKG	1200147	21	22	32	0.3	56	700.17	17.50425	8.752125	0.0203	.	.	.	.	.	.	.	.	.	.	.	.	.	.	.	.	.	.
19	2	338126	0.00017109	6A4_3MGPKG	1200147	-1	0	10	.	57	12.84	0.321	0.1605	0.0203	.	.	.	.	.	.	.	.	.	.	.	.	.	.	.	.	.	.
19	2	338126	.	6A4_3MGPKG	1200147	0	1	11	.	57	.	.	.	0.0203	0	0	0.406	.	.	.	.	0	3.6	0.406	.	.	.	.	.	.	.	.
19	2	338126	0.00019356	6A4_3MGPKG	1200147	9	10	20	.	57	.	.	.	0.0203	.	.	.	.	.	.	.	.	.	.	.	.	.	.	.	.	.	.
19	2	338126	0.00050649	6A4_3MGPKG	1200147	21	22	32	0.367	57	833.84	20.846	10.423	0.0203	.	.	.	.	.	.	.	.	.	.	.	.	.	.	.	.	.	.
20	2	338120	0.00012879	6A4_3MGPKG	1200147	-1	0	10	.	58	13.43	0.33575	0.167875	0.0203	.	.	.	.	.	.	.	.	.	.	.	.	.	.	.	.	.	.
20	2	338120	.	6A4_3MGPKG	1200147	0	1	11	.	58	.	.	.	0.0203	0	0	0.406	.	.	.	.	0	3.6	0.406	.	.	.	.	.	.	.	.
20	2	338120	0.00017791	6A4_3MGPKG	1200147	9	10	20	.	58	.	.	.	0.0203	.	.	.	.	.	.	.	.	.	.	.	.	.	.	.	.	.	.
20	2	338120	0.00029023	6A4_3MGPKG	1200147	14	15	25	0.232	58	543.03	13.57575	6.787875	0.0203	.	.	.	.	.	.	.	.	.	.	.	.	.	.	.	.	.	.
20	2	338122	0.00017056	6A4_3MGPKG	1200147	-1	0	10	.	59	11.13	0.27825	0.139125	0.0203	.	.	.	.	.	.	.	.	.	.	.	.	.	.	.	.	.	.
20	2	338122	.	6A4_3MGPKG	1200147	0	1	11	.	59	.	.	.	0.0203	0	0	0.406	.	.	.	.	0	3.6	0.406	.	.	.	.	.	.	.	.
20	2	338122	0.00015568	6A4_3MGPKG	1200147	9	10	20	.	59	.	.	.	0.0203	.	.	.	.	.	.	.	.	.	.	.	.	.	.	.	.	.	.
20	2	338122	0.00028944	6A4_3MGPKG	1200147	14	15	25	0.23	59	543.47	13.58675	6.793375	0.0203	.	.	.	.	.	.	.	.	.	.	.	.	.	.	.	.	.	.
20	2	338138	0.00016358	6A4_3MGPKG	1200147	-1	0	10	.	60	8.25	0.20625	0.103125	0.0203	.	.	.	.	.	.	.	.	.	.	.	.	.	.	.	.	.	.
20	2	338138	.	6A4_3MGPKG	1200147	0	1	11	.	60	.	.	.	0.0203	0	0	0.406	.	.	.	.	0	3.6	0.406	.	.	.	.	.	.	.	.
20	2	338138	0.0001404	6A4_3MGPKG	1200147	9	10	20	.	60	.	.	.	0.0203	.	.	.	.	.	.	.	.	.	.	.	.	.	.	.	.	.	.
20	2	338138	0.00025168	6A4_3MGPKG	1200147	14	15	25	0.176	60	426.98	10.6745	5.33725	0.0203	.	.	.	.	.	.	.	.	.	.	.	.	.	.	.	.	.	.
