## Supplementary File 3 for "A surrogate workflow for virtual population development: designing an amenable proxy for a hypothesis-test inspired nonlinear goodness-of-fit": xenograft_data_1200147_n87_buffer_only.txt

EXPERIMENT_GROUP_ID	TREATMENT_GROUP_NUMBER	USUBJID	TUMOR_VOLUME_L	TREATMENT_GROUP_DESCRIPTION	STUDY_ID	TIME_DAY	TIME_PLUS_ONE_DAY	TIME_PLUS_11_DAY	MEASURED_TUMOR_MASS_G	SIMPLE_ANIMAL_ID	SOLAG_NGPML	SOLAG_NANOMOLEPL	SOLAG_DIMERAVIDITY_NANOMOLEPL	ASSUMED_WEIGHT_FOR_SIMBIOLOGY	EQUIVALENT_PAYLOAD_DOSE_UMOLEPKG	AVERAGE_ADC_DAR	TOTAL_ANTIBODY_DOSE_.OMOLE	GAMMA_DIST_K_1	GAMMA_DIST_THETA_1	GAMMA_DIST_K_2	GAMMA_DIST_THETA_2	APPARENT_DAR	DOSE_ADC_DAR0_.OMOLE	DOSE_ADC_DAR1_.OMOLE	DOSE_ADC_DAR2_.OMOLE	DOSE_ADC_DAR3_.OMOLE	DOSE_ADC_DAR4_.OMOLE	DOSE_ADC_DAR5_.OMOLE	DOSE_ADC_DAR6_.OMOLE	DOSE_ADC_DAR7_.OMOLE	DOSE_ADC_DAR8_.OMOLE
7	1	338087	0.00010651	Vehicle	1200147	-1	0	10	.	19	12.5	0.3125	0.15625	0.0203	.	.	.	.	.	.	.	.	.	.	.	.	.	.	.	.	.
7	1	338087	.	Vehicle	1200147	1	2	12	0.071	19	18.05	0.45125	0.225625	0.0203	.	.	.	.	.	.	.	.	.	.	.	.	.	.	.	.	.
7	1	338106	0.00020765	Vehicle	1200147	-1	0	10	.	20	15.21	0.38025	0.190125	0.0203	.	.	.	.	.	.	.	.	.	.	.	.	.	.	.	.	.
7	1	338106	.	Vehicle	1200147	1	2	12	0.031	20	21.02	0.5255	0.26275	0.0203	.	.	.	.	.	.	.	.	.	.	.	.	.	.	.	.	.
7	1	338131	0.00014078	Vehicle	1200147	-1	0	10	.	21	9.99	0.24975	0.124875	0.0203	.	.	.	.	.	.	.	.	.	.	.	.	.	.	.	.	.
7	1	338131	.	Vehicle	1200147	1	2	12	0.065	21	14.06	0.3515	0.17575	0.0203	.	.	.	.	.	.	.	.	.	.	.	.	.	.	.	.	.
8	1	338075	0.00013933	Vehicle	1200147	-1	0	10	.	22	14.67	0.36675	0.183375	0.0203	.	.	.	.	.	.	.	.	.	.	.	.	.	.	.	.	.
8	1	338075	0.00017522	Vehicle	1200147	5	6	16	0.086	22	35.97	0.89925	0.449625	0.0203	.	.	.	.	.	.	.	.	.	.	.	.	.	.	.	.	.
8	1	338079	0.00011082	Vehicle	1200147	-1	0	10	.	23	5.87	0.14675	0.073375	0.0203	.	.	.	.	.	.	.	.	.	.	.	.	.	.	.	.	.
8	1	338079	9.83E-05	Vehicle	1200147	5	6	16	0.008	23	17.9	0.4475	0.22375	0.0203	.	.	.	.	.	.	.	.	.	.	.	.	.	.	.	.	.
8	1	338141	0.00020601	Vehicle	1200147	-1	0	10	.	24	19.07	0.47675	0.238375	0.0203	.	.	.	.	.	.	.	.	.	.	.	.	.	.	.	.	.
8	1	338141	0.0002243	Vehicle	1200147	5	6	16	0.196	24	46.98	1.1745	0.58725	0.0203	.	.	.	.	.	.	.	.	.	.	.	.	.	.	.	.	.
15	1	338081	0.0001255	Vehicle	1200147	-1	0	10	.	43	9.45	0.23625	0.118125	0.0203	.	.	.	.	.	.	.	.	.	.	.	.	.	.	.	.	.
15	1	338081	.	Vehicle	1200147	2	3	13	0.09	43	19.68	0.492	0.246	0.0203	.	.	.	.	.	.	.	.	.	.	.	.	.	.	.	.	.
15	1	338089	0.00014679	Vehicle	1200147	-1	0	10	.	44	14.53	0.36325	0.181625	0.0203	.	.	.	.	.	.	.	.	.	.	.	.	.	.	.	.	.
15	1	338089	.	Vehicle	1200147	2	3	13	0.066	44	21.91	0.54775	0.273875	0.0203	.	.	.	.	.	.	.	.	.	.	.	.	.	.	.	.	.
15	1	338114	0.00017821	Vehicle	1200147	-1	0	10	.	45	6.4	0.16	0.08	0.0203	.	.	.	.	.	.	.	.	.	.	.	.	.	.	.	.	.
15	1	338114	.	Vehicle	1200147	2	3	13	0.126	45	10.79	0.26975	0.134875	0.0203	.	.	.	.	.	.	.	.	.	.	.	.	.	.	.	.	.
16	1	338076	0.00015298	Vehicle	1200147	-1	0	10	.	46	20.69	0.51725	0.258625	0.0203	.	.	.	.	.	.	.	.	.	.	.	.	.	.	.	.	.
16	1	338076	0.00034625	Vehicle	1200147	9	10	20	.	46	.	.	.	0.0203	.	.	.	.	.	.	.	.	.	.	.	.	.	.	.	.	.
16	1	338076	0.00090619	Vehicle	1200147	21	22	32	0.49	46	129.64	3.241	1.6205	0.0203	.	.	.	.	.	.	.	.	.	.	.	.	.	.	.	.	.
16	1	338091	0.0001255	Vehicle	1200147	-1	0	10	.	47	6.81	0.17025	0.085125	0.0203	.	.	.	.	.	.	.	.	.	.	.	.	.	.	.	.	.
16	1	338091	0.00014158	Vehicle	1200147	9	10	20	.	47	.	.	.	0.0203	.	.	.	.	.	.	.	.	.	.	.	.	.	.	.	.	.
16	1	338091	0.00027387	Vehicle	1200147	21	22	32	0.129	47	47.07	1.17675	0.588375	0.0203	.	.	.	.	.	.	.	.	.	.	.	.	.	.	.	.	.
16	1	338108	0.00017662	Vehicle	1200147	-1	0	10	.	48	10.84	0.271	0.1355	0.0203	.	.	.	.	.	.	.	.	.	.	.	.	.	.	.	.	.
16	1	338108	0.00016889	Vehicle	1200147	9	10	20	.	48	.	.	.	0.0203	.	.	.	.	.	.	.	.	.	.	.	.	.	.	.	.	.
16	1	338108	0.00037772	Vehicle	1200147	21	22	32	0.211	48	78.52	1.963	0.9815	0.0203	.	.	.	.	.	.	.	.	.	.	.	.	.	.	.	.	.
23	1	338078	0.00013014	Vehicle	1200147	-1	0	10	.	67	10.61	0.26525	0.132625	0.0203	.	.	.	.	.	.	.	.	.	.	.	.	.	.	.	.	.
23	1	338078	0.00033541	Vehicle	1200147	9	10	20	.	67	.	.	.	0.0203	.	.	.	.	.	.	.	.	.	.	.	.	.	.	.	.	.
23	1	338078	0.00070596	Vehicle	1200147	14	15	25	0.243	67	48.95	1.22375	0.611875	0.0203	.	.	.	.	.	.	.	.	.	.	.	.	.	.	.	.	.
23	1	338115	0.00016757	Vehicle	1200147	-1	0	10	.	68	11.13	0.27825	0.139125	0.0203	.	.	.	.	.	.	.	.	.	.	.	.	.	.	.	.	.
23	1	338115	0.00017074	Vehicle	1200147	9	10	20	.	68	.	.	.	0.0203	.	.	.	.	.	.	.	.	.	.	.	.	.	.	.	.	.
23	1	338115	0.00016846	Vehicle	1200147	14	15	25	0.214	68	42.92	1.073	0.5365	0.0203	.	.	.	.	.	.	.	.	.	.	.	.	.	.	.	.	.
23	1	338129	0.0001681	Vehicle	1200147	-1	0	10	.	69	7.23	0.18075	0.090375	0.0203	.	.	.	.	.	.	.	.	.	.	.	.	.	.	.	.	.
23	1	338129	0.00019748	Vehicle	1200147	9	10	20	.	69	.	.	.	0.0203	.	.	.	.	.	.	.	.	.	.	.	.	.	.	.	.	.
23	1	338129	0.00024561	Vehicle	1200147	14	15	25	0.172	69	39.71	0.99275	0.496375	0.0203	.	.	.	.	.	.	.	.	.	.	.	.	.	.	.	.	.
