## Supplementary File 3 for "A surrogate workflow for virtual population development: designing an amenable proxy for a hypothesis-test inspired nonlinear goodness-of-fit": xenograft_data_95305073_hep3b.txt

USUBJID	LESIONID	time_day	time_10delayed_day	mouse_weight_kg	HEP3B_xenograft_volume_L	HEP3B_xenograft_weight_g	dose_nmole	accumulation_HEP3B_nmole_per_gram_tumor	accumulation_HEP3B_nM
95305073_01	95305073_01_HEP3B	0	10	0.0234	7.20E-05	0.0756	0.398222222	.	.
95305073_01	95305073_01_HEP3B	0.904861111	10.90486111	.	.	.	.	0.028533658	29.96034139
95305073_01	95305073_01_HEP3B	3.946527778	13.94652778	.	.	.	.	0.019360283	20.32829666
95305073_01	95305073_01_HEP3B	4.985416667	14.98541667	.	.	.	.	0.015274073	16.03777657
95305073_01	95305073_01_HEP3B	5.954166667	15.95416667	.	.	.	.	0.014487834	15.21222525
95305073_01	95305073_01_HEP3B	6.842361111	16.84236111	.	.	.	.	0.012779208	13.41816843
95305073_02	95305073_02_HEP3B	0	10	0.0231	0.000275	0.28875	0.384	.	.
95305073_02	95305073_02_HEP3B	0.904861111	10.90486111	.	.	.	.	0.021093635	22.14831705
95305073_02	95305073_02_HEP3B	3.946527778	13.94652778	.	.	.	.	0.012500204	13.1252146
95305073_02	95305073_02_HEP3B	4.985416667	14.98541667	.	.	.	.	0.010634318	11.16603431
95305073_02	95305073_02_HEP3B	5.954166667	15.95416667	.	.	.	.	0.009731509	10.21808438
95305073_02	95305073_02_HEP3B	6.842361111	16.84236111	.	.	.	.	0.009094142	9.5488486
