## Supplementary File 3 for "A surrogate workflow for virtual population development: designing an amenable proxy for a hypothesis-test inspired nonlinear goodness-of-fit": xenograft_data_95305073_n87.txt

USUBJID	LESIONID	time_day	time_10delayed_day	mouse_weight_kg	N87_xenograft_volume_L	N87_xenograft_weight_g	dose_nmole	accumulation_N87_nmole_per_gram_tumor	accumulation_N87_nM
95305073_01	95305073_01_N87	0	10	0.0234	0.000275	0.28875	0.398222222	.	.
95305073_01	95305073_01_N87	0.904861111	10.90486111	.	.	.	.	0.043004686	45.15492015
95305073_01	95305073_01_N87	3.946527778	13.94652778	.	.	.	.	0.036532076	38.35867968
95305073_01	95305073_01_N87	4.985416667	14.98541667	.	.	.	.	0.031291797	32.85638648
95305073_01	95305073_01_N87	5.954166667	15.95416667	.	.	.	.	0.028603717	30.03390327
95305073_01	95305073_01_N87	6.842361111	16.84236111	.	.	.	.	0.027529224	28.90568513
95305073_02	95305073_02_N87	0	10	0.0231	0.000144	0.1512	0.384	.	.
95305073_02	95305073_02_N87	0.904861111	10.90486111	.	.	.	.	0.042124625	44.23085675
95305073_02	95305073_02_N87	3.946527778	13.94652778	.	.	.	.	0.032647504	34.27987931
95305073_02	95305073_02_N87	4.985416667	14.98541667	.	.	.	.	0.028955969	30.40376693
95305073_02	95305073_02_N87	5.954166667	15.95416667	.	.	.	.	0.023960432	25.1584534
95305073_02	95305073_02_N87	6.842361111	16.84236111	.	.	.	.	0.023771687	24.96027157
