## Supplementary File 3 for "A surrogate workflow for virtual population development: designing an amenable proxy for a hypothesis-test inspired nonlinear goodness-of-fit": example_intervention_file.txt

ID	culture_internalization	buffer_injection_1200147_shed_assay	antibody_injection_1200147_shed_assay	agxab1pet_injection
VARIANT	cellular_disposition_payload___inert_disable_export	initialization___10_day	initialization___10_day	initialization___10_day
VARIANT	tumor_pd___n87_culture_no_growth	initial_masses___1200147_buffer_n87_body_mass_only	initial_masses___1200147_ab1_n87_body_mass_only	initial_masses___agxab1pet_95305073_n87_body_mass_only
VARIANT	linker_and_payload_chemistry___stable		dosing_duration___ip_mouse_as_iv_infusion	tumor_transport_settings_payload___null
VARIANT	fixed_lesion_characteristics___culture		payload_adcc_effect_switches___activate_adcc_day_11
VARIANT	initialization___0_day
VARIANT	prebound_adc___all_1a
VARIANT	initial_masses___culture
VARIANT	tumor_transport_settings_payload___null
DOSE			antibody_injection_1200147_shed_assay	agxab1_pet_20140711_avg
