## Supplementary File 3 for "A surrogate workflow for virtual population development: designing an amenable proxy for a hypothesis-test inspired nonlinear goodness-of-fit": example_vp_file.txt

ID	n87_xenograft_scenario_0006
VARIANT	molecular_and_plasma_pk_parameters_payload___null
VARIANT	molecular_and_plasma_pk_parameters_antibody___bmsaaaaaa_agxadc_mouse
VARIANT	tumor_transport_settings_payload___permeation_only
VARIANT	tumor_transport_settings_antibody___permeation_only
VARIANT	cellular_disposition_payload___secrete_and_degrade_150901_scenario_6
VARIANT	tumor_pd___bmsaaaaaa_n87_xenograft_1200115_control_estimate_150901_1200147_n87_ab1_adcc_death_effect
VARIANT	linker_and_payload_chemistry___stable
VARIANT	antigen_antibody_binding___ab1_agx_bivalent
VARIANT	fixed_lesion_characteristics___bmsaaaaaa_agxab1pet_95305073_150901_scenario_6_fg_alt
VARIANT	cellular_disposition_antibody___ab1_n87_estimate_150901_shedding_alt
VARIANT	antigen_shedding_and_transport___agx_a431h9_murine_xenograft_alt_tumor_degradation_no_peripheral_dissociation
VARIANT	initialization___10_day
VARIANT	size_dependent_clearance___null
VARIANT	prebound_adc___none
VARIANT	variable_shedding___off
VARIANT	tumor_transport_settings_shed___permeation_only
VARIANT	initial_masses___agxab1pet_95305073_n87
VARIANT	dosing_duration___iv_bolus
VARIANT	payload_adcc_effect_switches___off
